# Can Protein Structure Prediction Methods Capture Alternative Conformations of Membrane Proteins?

**DOI:** 10.1101/2023.08.04.552045

**Authors:** Tengyu Xie, Jing Huang

## Abstract

Understanding the conformational dynamics of proteins, such as the inward-facing (IF) and outward-facing (OF) transition observed in transporters, is vital for elucidating their functional mechanisms. Despite significant advances in protein structure prediction (PSP) over the past three decades, most efforts have been focused on single-state prediction, leaving multi-state or alternative conformation prediction (ACP) relatively unexplored. This discrepancy has led to the development of highly accurate PSP methods such as AlphaFold, yet their capabilities for ACP remain limited. To investigate the performance of current PSP methods in ACP, we curated a dataset, named IOMemP, consisting of 32 experimentally determined high-resolution IF and OF structures of 16 membrane proteins. We benchmarked 12 representative PSP methods, along with two recent multi-state methods based on AlphaFold, against this dataset. Our findings reveal an escalating bias towards one specific state in deep learning-based methods and a remarkably consistent preference for specific states across various PSP methods. We elucidated how coevolution information in MSAs influences the state preference. Moreover, we showed that AlphaFold, when excluding coevolution information, estimated similar energies between the experimental IF and OF conformations, indicating that the energy model learned by AlphaFold is not biased towards any particular state. Our IOMemP dataset and benchmark results are anticipated to advance the development of robust ACP methods.
