## Supplemental Data 1 for "Can Protein Structure Prediction Methods Capture Alternative Conformations of Membrane Proteins?"

### Sheet: IOMemP
IOMemP
Index	Name	Species	Transport direction	PDB ID and chain ID	States	Released date	Resolution (\AA)	Function of proteins
1	﻿SPF1	Saccharomyces cerevisiae	↑	6XMS_A	inward-facing	2020-09-23	3.4	P5A-ATPase
				6XMU_A	outward-facing	2020-09-23	3.3
2	murJ	Thermosipho africanus	↑	6NC7_A	inward-facing	2019-04-17	3	Lipid II flippase
				6NC9_A	outward-facing	2019-04-17	1.8
3	TM_0287	Thermotoga maritima	↑	4Q4A_B	inward-facing	2014-07-16	2.6	ABC transporter
				6QV1_B	outward-facing	2019-05-29	3.48
4	wlaB	Campylobacter jejuni	↑	5C78_A	inward-facing	2015-08-19	2.9	WlaB
				6HRC_D	outward-facing	2019-03-06	3.3
5	slc39	Bdellovibrio bacteriovorus	↑	6BTX_A	inward-facing	2018-09-19	3.2	Iron transporter
				5AYM A	outward-facing	2015-11-04	3
6	TT_C0976	Thermus thermophilus	↑	5MKK_B	inward-facing	2017-01-18	2.7	Multidrug resistance ABC transporter ATP-binding and permease protein
				6RAJ_B	outward-facing	2019-07-31	3.5
7	TM_0287	Thermotoga maritima	↑	3QF4_A	inward-facing	2012-03-28	2.9	ABC transporter, ATP-binding protein
				6QV1_C	outward-facing	2019-05-29	3.48
8	AAC3	Myceliophthora thermophila	↑↓	6GCI_A	inward-facing	2019-01-09	3.3	ADP/ATP carrier
		Saccharomyces cerevisiae		4C9J_B	outward-facing	2014-01-22	3.4
9	SLC1A1	Homo sapiens	↓	6S3Q_A	inward-facing	2020-07-08	3.34	Excitatory amino acid transporter 3
				6X3E_A	outward-facing	2021-03-17	3.42
10	ptsG	Bacillus cereus	↓	6BVG_A	inward-facing	2018-05-23	3.2	Sugar transporter
				5IWS_A	outward-facing	2016-05-25	2.55
11	CYME_CMD148C	Cyanidioschyzon merolae	↑	6A6N_A	inward-facing	2019-01-16	3.02	ABC multidrug transporter CmABCB1
				7DQV_A	outward-facing	2021-03-24	2.15
12	PF0708	Pyrococcus furiosus	↑	6FHZ_A	inward-facing	2019-05-08	2.8	MATE multidrug transporter
				3VVS_A	outward-facing	2013-04-03	2.6
13	mdfA	Escherichia coli	↑	6VS1_A	inward-facing	2020-06-03	3	Multidrug transporter MdfA
				6GV1_A	outward-facing	2018-10-03	3.4
14	melB	Salmonella typhimurium	↑	7L17_A	inward-facing	2021-08-04	3.05	Melibiose carrier protein
				4M64_A	outward-facing	2014-01-15	3.35
15	MFSD2A	Gallus gallus	↓	7MJS_X	inward-facing	2021-06-16	3.03	﻿NLS1
		Mus musculus		7N98_A	outward-facing	2021-08-04	3.5
16	A5U30_003247	Escherichia coli	↓	6E9N_B	inward-facing	2019-05-22	2.92	D-galactonate transport
				6E9O_B	outward-facing	2019-05-22	3.5
Note that the inward-facing state is mentioned as the matrix-open state and the outward-facing state is mentioned as the cytoplasmic-open state for AAC3.

### Sheet: Analysis
Analysis on IOMemP
Index	PDB ID and chain IDs	Number of TM helices	Sequence identity (%)	Intra-distance difference	TM-score	Methods with no preference for a state	Number of shared/IF/OF contacts				Number of paired residues in TM regions
							long range	medium range	short range	all range
1	6XMS_A	12	94.4	3.74	0.759	/	354/178/108	54/4/8	30/6/6	438/188/122	258
	6XMU_A
2	6NC7_A	14	91	3.15	0.67477	/	620/176/274	108/8/24	32/22/14	760/206/312	322
	6NC9_A
3	4Q4A_B	6	92.2	3.02	0.72979	/	172/136/48	12/18/0	10/0/0	194/154/48	141
	6QV1_B
4	5C78_A	6	90	2.9	0.66948	plmDCA	134/122/88	6/8/2	20/6/6	160/136/96	162
	6HRC_D
5	6BTX_A	12	83	2.89	0.67023	ResPRE, AlphaFold	592/248/132	78/2/8	36/10/6	704/260/144	277
	5AYM A
6	5MKK_B	6	92.8	2.88	0.80028	PSICOV, trRosetta	130/46/16	8/2/0	0/0/0	138/48/16	89
	6RAJ_B
7	3QF4_A	6	91.7	2.86	0.74282	/	190/148/40	8/4/0	2/8/0	200/160/40	130
	6QV1_C
8	6GCI_A	6	68.1	2.83	0.56076	plmDCA, RoseTTAFold	242/268/174	56/24/16	20/4/8	276/276/188	177
	4C9J_B
9	6S3Q_A	10	87.6	2.81	0.62046	ResPRE, RaptorX-3DModeling	730/238/316	78/10/18	38/6/22	826/252/356	329
	6X3E_A
10	6BVG_A	10	93.7	2.66	0.69125	RoseTTAFold	792/156/184	130/6/10	78/6/12	1000/168/206	305
	5IWS_A
11	6A6N_A	6	92	2.47	0.78757	mfDCA, ESM	164/54/34	0/0/0	2/0/0	166/54/34	84
	7DQV_A
12	6FHZ_A	12	87.9	2.38	0.73612	RaptorX-Contact, trRosetta	624/150/160	96/30/6	26/6/4	736/184/170	264
	3VVS_A
13	6VS1_A	12	91.6	2.26	0.77523	ResPRE, trRosetta	700/182/190	92/8/22	40/4/6	832/194/218	290
	6GV1_A
14	7L17_A	12	92.9	2.12	0.74719	/	400/392/266	20/46/30	6/20/2	426/458/298	272
	4M64_A
15	7MJS_X	12	73.8	2.05	0.75585	RaptorX-Contact	610/268/114	52/6/10	41672	672/276/126	265
	7N98_A
16	6E9N_B	12	93.7	1.91	0.77287	CCMpred, trRosetta	740/208/244	96/22/18	43255	850/236/266	262
	6E9O_B
