## Supplemental Data 2 for "Can Protein Structure Prediction Methods Capture Alternative Conformations of Membrane Proteins?"

Methods	Source	Version
MI	http://dca.rice.edu/portal/dca	2013
mfDCA	http://dca.rice.edu/portal/dca	2013
PSICOV	https://github.com/psipred/psicov	v 2.4
CCMpred	https://github.com/soedinglab/CCMpred	2019.12
plmDCA	https://github.com/pagnani/PlmDCA	2021
RaptorX-Contact	https://github.com/j3xugit/RaptorX-Contact	2019.12
ResPRE	https://zhanggroup.org/ResPRE	2019
trRosetta	https://yanglab.nankai.edu.cn/trRosetta	2019
RaptorX-3DModeling	https://github.com/j3xugit/RaptorX-3DModeling	v 4.0
ESM	https://github.com/facebookresearch/esm	v 0.4.0
RoseTTAFold	https://github.com/RosettaCommons/RoseTTAFold	v 1.0.0
AlphaFold	https://github.com/deepmind/alphafold	v 2.1.2
AF-Depth	https://github.com/delalamo/af2_conformations	2022.05.15
AF-Cluster	https://github.com/HWaymentSteele/AF_Cluster	2022.10.27
